# Oxidative stress triggers RNAPII arrest through PARylation and DNA damage

**DOI:** 10.1101/2025.11.06.686939

**Authors:** Quentin A. Thomas, Liyang Wu, Emma Lesage, Henriette K. M. Iversen, David López Martínez, Smaragda Kompocholi, Haiyue Liu, Nicolás Nieto Moreno, Lea H. Gregersen

## Abstract

UV or gamma irradiation, as well as certain chemicals, generate DNA damage that disrupts transcription through a variety of well-characterised mechanisms. In contrast, the transcriptional response to oxidative stress remains poorly understood. Here, we describe a rapid and widespread shutdown of transcription following oxidative DNA base damage. By monitoring RNAPII occupancy and elongation dynamics, we demonstrate that oxidative stress temporarily halts RNAPII pause release and arrests the progression of elongation complexes within the gene body. We present evidence that this occurs in a unique and transient manner, characterised by abrupt arrest of elongating RNAPII dead in its tracks, followed by rapid transcriptional recovery as DNA lesions are repaired. We find that the restriction of initiation and early elongation complexes is regulated by PARylation, whereas recovery of RNAPII arrested within the gene body requires DNA repair mediated by the base excision repair (BER) and single-strand break repair (SSBR) pathways.
