## Supplemental Table 2 for "Oxidative stress triggers RNAPII arrest through PARylation and DNA damage"

### Sheet: Sheet1
Oligonucleotides
XRCC1_sgRNA#1_F	CACCTGCAGGACACGACATGGCGG	This manuscript
XRCC1_sgRNA#1_R	AAACCCGCCATGTCGTGTCCTGCA	This manuscript
XRCC1_sgRNA#2_F	ACCGAGCCCACGACGTTGACATGCGT	This manuscript
XRCC1_sgRNA#2_R	TAAAACGCATGTCAACGTCGTGGGCT	This manuscript
NELFCD_sgRNA#1_F	CACCATTTGCAGTGAGCTTTAACG	This manuscript
NELFCD_sgRNA#1_R	AAACCGTTAAAGCTCACTGCAAAT	This manuscript
NELFCD_sgRNA#2_F	ACCGTGAAAGGGTTTTTCCACAACGT	This manuscript
NELFCD_sgRNA#2_R	TAAAACGTTGTGGAAAAACCCTTTCA	This manuscript
NELFCD-HomologyArm-1_fwd	ctatagggcgaattgggtacATGTTGGAGATGGGTGGTG	This manuscript
NELFCD-HomologyArm-1_rev	gcccgagccaccgccaccGTTCACCATGATGAAGTTAGATTTG	This manuscript
NELFCD-Degron_fwd	aacttcatcatggtgaacGGTGGCGGTGGCTCGGGC	This manuscript
NELFCD-Degron_rev	tggaggatgctctaaattaGGCACCGGGCTTGCGGGTC	This manuscript
NELFCD-HomologyArm-2_fwd	tgacccgcaagcccggtgcctaatttagagcatcctccagag	This manuscript
NELFCD-HomologyArm-2_rev	CAGGAATTCGATATCAAGCTatattggatggcgaggacag	This manuscript
NELFCD-genotyping-fwd	TCACCTGAGGTTGGGAGTTC	This manuscript
NELFCD-genotyping-rev	GGATCGTGACCAGCACCTAT	This manuscript
Custom ELCAP-seq 3' Adapter	5'-App-NNNNNNAGATCGGAAGAGCACACGTCT-3'	This manuscript
